# Establishing reference samples for detection of somatic mutations and germline variants with NGS technologies

**DOI:** 10.1101/625624

**Authors:** Li Tai Fang, Bin Zhu, Yongmei Zhao, Wanqiu Chen, Zhaowei Yang, Liz Kerrigan, Kurt Langenbach, Maryellen de Mars, Charles Lu, Kenneth Idler, Howard Jacob, Ying Yu, Luyao Ren, Yuanting Zheng, Erich Jaeger, Gary Schroth, Ogan D. Abaan, Justin Lack, Tsai-Wei Shen, Keyur Talsania, Zhong Chen, Seta Stanbouly, Jyoti Shetty, Bao Tran, Daoud Meerzaman, Cu Nguyen, Virginie Petitjean, Marc Sultan, Margaret Cam, Tiffany Hung, Eric Peters, Rasika Kalamegham, Sayed Mohammad Ebrahim Sahraeian, Marghoob Mohiyuddin, Yunfei Guo, Lijing Yao, Lei Song, Hugo YK Lam, Jiri Drabek, Roberta Maestro, Daniela Gasparotto, Sulev Kõks, Ene Reimann, Andreas Scherer, Jessica Nordlund, Ulrika Liljedahl, Roderick V Jensen, Mehdi Pirooznia, Zhipan Li, Chunlin Xiao, Stephen Sherry, Rebecca Kusko, Malcolm Moos, Eric Donaldson, Zivana Tezak, Baitang Ning, Jing Li, Penelope Duerken-Hughes, Huixiao Hong, Leming Shi, Charles Wang, Wenming Xiao, The Somatic Working Group of SEQC-II Consortium

## Abstract

We characterized two reference samples for NGS technologies: a human triple-negative breast cancer cell line and a matched normal cell line. Leveraging several whole-genome sequencing (WGS) platforms, multiple sequencing replicates, and orthogonal mutation detection bioinformatics pipelines, we minimized the potential biases from sequencing technologies, assays, and informatics. Thus, our “truth sets” were defined using evidence from 21 repeats of WGS runs with coverages ranging from 50X to 100X (a total of 140 billion reads). These “truth sets” present many relevant variants/mutations including 193 COSMIC mutations and 9,016 germline variants from the ClinVar database, nonsense mutations in *BRCA1/2* and missense mutations in *TP53* and *FGFR1.* Independent validation in three orthogonal experiments demonstrated a successful stress test of the truth set. We expect these reference materials and “truth sets” to facilitate assay development, qualification, validation, and proficiency testing. In addition, our methods can be extended to establish new fully characterized reference samples for the community.
