## Supplementary File 3 for "Establishing reference samples for detection of somatic mutations and germline variants with NGS technologies"

### Sheet: HighConf FN
CHROM	POS	REF	ALT	FILTER	Comments	HC_region	Verdict
chr1	205409514	G	C	Tier1B;HighConf	Weak signal strengthened in 380X bwa data.	Yes	Confidently FN
chr1	220176995	C	T	Tier1B;HighConf	Weak signal strengthened in 380X bwa data.	Yes	Confidently FN
chr2	217144586	A	C	Tier1C;HighConf	Weak signal strengthened in 380X bwa data.	Yes	Confidently FN
chr3	99198173	C	G	Tier1B;HighConf	Weak signal strengthened in 380X bwa data.	Yes	Confidently FN
chr5	17408841	G	C	Tier1B;HighConf	Weak signal strengthened in 380X bwa data.	Yes	Confidently FN
chr7	16162169	T	A	Tier1B;HighConf	Weak signal strengthened in 380X bwa data.	Yes	Confidently FN
chr8	134833742	G	C	Tier2B;HighConf	Weak signal strengthened in 380X bwa data.	Yes	Confidently FN
chr11	60315089	G	C	Tier1C;HighConf	Weak signal strengthened in 380X bwa data.	Yes	Confidently FN
chr18	37410642	G	A	Tier1C;HighConf	Weak signal strengthened in 380X bwa data.	Yes	Confidently FN
chr21	27809188	T	A	Tier1C;HighConf	Weak signal strengthened in 380X bwa data.	Yes	Confidently FN
chr1	87329086	C	T	Tier1A;HighConf	1-bp deletion 16-bp away. Signal affirmed in 380X bwa data	No	Likely FN
chr2	13728607	C	T	Tier1B;HighConf	Signal reaffirmed in 380X bwa data	No	Confidently FN
chr4	69264493	G	A	Tier2A;HighConf	Weak signal strengthened in 380X bwa data.	No	Confidently FN
chr5	99824813	T	G	Tier1C;HighConf	Weak signal strengthened in 380X bwa data.	No	Confidently FN
chr7	49458662	G	C	Tier1C;HighConf	Weak signal strengthened in 380X bwa data.	No	Confidently FN
chr9	26259127	T	A	Tier1C;HighConf	Two equivalent alignment exists in homopolymer region. Not too certain. AI judgement may be better than human.	No	Likely FN
chr9	39048458	C	A	Tier1B;HighConf	Signal reaffirmed in 380X bwa data	No	Confidently FN
chr16	11213541	C	A	Tier1B;HighConf	Weak signal strengthened in 380X bwa data.	No	Confidently FN
chr18	8539214	A	C	Tier1B;HighConf	Weak signal strengthened in 380X bwa data.	No	Confidently FN
chr20	30866884	G	C	Tier1C;HighConf	Homopolymer region, but signal reaffirmed.	No	Confidently FN

### Sheet: MedConf FN
CHROM	POS	REF	ALT	FILTER	Comments	HC_region	Verdict
chr1	160468997	C	A	REJECT;MedConf	Weak signal strengthened in 380X bwa data.	Yes	Confidently FN
chr4	72406088	G	A	Tier4A;MedConf	Weak signal strengthened in 380X bwa data.	Yes	Confidently FN
chr9	84549270	G	C	REJECT;MedConf	Weak signal strengthened in 380X bwa data.	Yes	Confidently FN
chr9	124125739	C	G	REJECT;MedConf	Weak signal strengthened in 380X bwa data.	Yes	Confidently FN
chr10	36158904	G	T	Tier4C;MedConf	Weak signal strengthened in 380X bwa data.	Yes	Confidently FN
chr10	133089259	C	A	REJECT;MedConf	Weak signal strengthened in 380X bwa data.	Yes	Confidently FN
chr11	38977688	G	T	REJECT;MedConf	Weak signal strengthened in 380X bwa data.	Yes	Confidently FN
chr11	91592995	C	A	Tier4A;MedConf	Weak signal strengthened in 380X bwa data.	Yes	Confidently FN
chr14	83960987	G	A	Tier3A;MedConf	Weak signal strengthened in 380X bwa data.	Yes	Confidently FN
chr14	98597906	A	T	REJECT;MedConf	Weak signal strengthened in 380X bwa data.	Yes	Confidently FN
chr2	13640125	A	C	REJECT;MedConf	Weak signal strengthened in 380X bwa data.	No	Confidently FN
chr4	37026098	A	G	REJECT;MedConf	Weak signal strengthened in 380X bwa data.	No	Confidently FN
chr4	52781054	C	A	REJECT;MedConf	Weak signal strengthened in 380X bwa data.	No	Confidently FN
chr4	57273070	C	A	Tier3A;MedConf	Weak signal strengthened in 380X bwa data.	No	Confidently FN
chr5	148536348	T	C	Tier4A;MedConf	Weak signal strengthened in 380X bwa data.	No	Confidently FN
chr7	62204378	C	A	Tier3B;MedConf	Weak signal strengthened in 380X bwa data.	No	Confidently FN
chr10	29574880	C	G	REJECT;MedConf	Weak signal strengthened in 380X bwa data.	No	Confidently FN
chr12	7081700	C	T	Tier4B;MedConf	Weak signal strengthened in 380X bwa data.	No	Confidently FN
chr18	1397113	T	C	REJECT;MedConf	Weak signal strengthened in 380X bwa data.	No	Confidently FN
chr19	20472528	G	A	Tier4A;MedConf	Weak signal strengthened in 380X bwa data.	No	Confidently FN

### Sheet: Unclassified FP
CHROM	POS	REF	ALT	FILTER	Comments	HC_region	Verdict
chr1	195130883	G	T	REJECT;Unclassified	supporting reads all at end, even less signal with 380X bwa data	Yes	Confidently FP
chr2	182284123	A	G	REJECT;Unclassified	4/133 in current data and 6/467 in 380X bwa data	Yes	Likely FP
chr3	53527516	G	A	REJECT;Unclassified	3/145 in current data and 5/449 in 380X bwa data	Yes	Likely FP
chr5	77610685	A	C	REJECT;Unclassified	Germline signal strengthened in 380X bwa data.	No	Confidently FP
chr6	139025268	T	C	REJECT;Unclassified	VAF=0.0303. Could be TP.	Yes	Maybe TP
chr7	21075650	G	T	REJECT;Unclassified	Could be low VAF TP, reads a bit unclean	Yes	Unknown
chr12	46584850	A	C	REJECT;Unclassified	VAF=0.0303. Could be TP.	Yes	Maybe TP
chr13	71642972	C	A	REJECT;Unclassified	Signal did not really strengthen, 1 variant read in normal	Yes	Unknown
chr18	26459934	A	C	REJECT;Unclassified	VAF=0.02. Some differences in novo and bwa. Might be TP but unlikely.	Yes	Unknown
chr22	41096351	G	A	REJECT;Unclassified	Germline signal strengthened in 380X bwa data.	Yes	Confidently FP
chr2	88777364	C	T	REJECT;Unclassified	Many nearby mismatches	No	Likely FP
chr4	43521604	T	A	REJECT;Unclassified	Do not see more signal in 380X bwa data	No	Confidently FP
chr5	154876778	T	A	REJECT;Unclassified	4 VDP in current data nd 6 VDP in 400X bwa data	No	Unknown
chr8	2251466	C	T	REJECT;Unclassified	Germline signal strengthened in 380X bwa data.	No	Confidently FP
chr8	140195942	C	T	REJECT;Unclassified	Germline signal strengthened in 380X bwa data.	No	Confidently FP
chr8	142915684	C	T	REJECT;Unclassified	Germline signal strengthened in 380X bwa data.	No	Confidently FP
chr18	5867779	A	T	Tier3A;Unclassified	Germline signal strengthened in 380X bwa data.	No	Confidently FP
chr18	7979160	A	G	REJECT;Unclassified	Weak signal disappeared in 380X bwa data	No	Confidently FP
chr19	21955507	C	G	REJECT;Unclassified	VAF=0.02. Maybe very low VAF	No	Unknown
chr20	61390029	G	A	REJECT;Unclassified	Germline signal strengthened in 380X bwa data.	No	Confidently FP

### Sheet: Not in super set
CHROM	POS	REF	ALT	FILTER	Comments	HC_region	Verdict
chr1	154043130	C	T	PASS	Same weak signal in both tumor and normal	Yes	Confidently FP
chr2	64854557	T	C	PASS	Same messy signal in both tumor and normal	Yes	Confidently FP
chr3	142045858	A	G	PASS	Less signal in 380X bwa data, weak as normal	Yes	Confidently FP
chr4	172374492	G	C	PASS	A LOT more mismatches than ref reads	Yes	Confidently FP
chr5	72934061	G	A	PASS	A LOT more mismatches than ref reads	Yes	Confidently FP
chr6	157202530	G	A	PASS	Signal dissappeared in 380X bwa data	Yes	Confidently FP
chr7	100045183	G	A	PASS	Signal dissappeared in 380X bwa data	Yes	Confidently FP
chr9	137676080	A	G	PASS	Mess in both tumor and normal	Yes	Confidently FP
chr10	62928872	T	C	PASS	Plenty germline signal	Yes	Confidently FP
chr19	27254698	A	T	PASS	Same amount of signal in normal as tumor	Yes	Confidently FP
chr1	147519745	G	A	PASS	Same amount of weak signal in normal as tumor	No	Confidently FP
chr2	87915278	A	G	PASS	Messy alignment with a bit of signal in normal too	No	Confidently FP
chr2	202534811	G	C	PASS	Messy alignment with signal in normal too	No	Confidently FP
chr3	77292028	A	T	PASS	Messy alignment with signal in normal too	No	Confidently FP
chr3	125781519	G	A	PASS	Plenty germline signal	No	Confidently FP
chr4	9586264	C	T	PASS	Plenty germline signal	No	Confidently FP
chr14	65717001	T	C	PASS	Messy alignment with signal in normal too	No	Confidently FP
chr15	82211549	T	C	PASS	Messy alignment with signal in normal too	No	Confidently FP
chr18	5090570	C	G	PASS	Many nearby mismatches. Low MQ for variant reads only.	No	Confidently FP
chr22	50022026	T	C	PASS	Plenty germline signal	No	Confidently FP
